# Multi-Tissue Neocortical Transcriptome-Wide Association Study Implicates 8 Genes Across 6 Genomic Loci in Alzheimer’s Disease

**DOI:** 10.1101/2020.06.29.178590

**Authors:** Jake Gockley, Kelsey S. Montgomery, William L. Poehlman, Jesse C. Wiley, Yue Liu, Ekaterina Gerasimov, Anna K Greenwood, Solveig K. Sieberts, Aliza P. Wingo, Thomas S. Wingo, Lara M. Mangravite, Benjamin A. Logsdon

**Author notes:** Corresponding authors (B.A.L).

## Abstract

**Background:** Alzheimer’s disease (AD), an incurable neurodegenerative disease, currently affecting 1.75% of the United States population, with projected growth to 3.46% by 2050. Identifying common genetic variants driving differences in transcript expression that confer AD-risk is necessary to elucidate AD mechanism and develop therapeutic interventions. We modify the FUSION Transcriptome Wide Association Study (TWAS) pipeline to ingest expression from multiple neocortical regions, provide a set of 6780 gene weights which are abstracatable across the neocortex, and leverage these to find 8 genes from six loci with associated AD risk validated through summary mendelian randomization (SMR) utilizing IGAP summary statistics.

**Method:** A combined dataset of 2003 genotypes clustered to Central European (CEU) ancestry was used to construct a training set of 790 genotypes paired to 888 RNASeq profiles across 6 Neo-cortical tissues (TCX=248, FP=50, IFG=41, STG=34, PHG=34, DLPFC=461). Following within-tissue normalization and covariate adjustment, predictive weights to impute expression components based on a gene’s surrounding *cis*-variants were trained. The FUSION pipeline was modified to support input of pre-scaled expression values and provide support for cross validation with a repeated measure design arising from the presence of multiple transcriptome samples from the same individual across different tissues.

**Results:** *Cis*-variant architecture alone was informative to train weights and impute expression for 6780 (49.67%) autosomal genes, the majority of which significantly correlated with gene expression; FDR < 5%: N=6775 (99.92%), Bonferroni: N=6716 (99.06%). Validation of weights in 515 matched genotype to RNASeq profiles from the CommonMind Consortium (CMC) was (72.14%) in DLPFC profiles. Association of imputed expression components from all 2003 genotype profiles yielded 8 genes significantly associated with AD (FDR < 0.05); APOC1, EED, CD2AP, CEACAM19, CLPTM1, MTCH2, TREM2, KNOP1.

**Conclusion:** We provide evidence of cis-genetic variation conferring AD risk through 8 genes across six distinct genomic loci. Moreover, we provide expression weights for 6780 genes as a valuable resource to the community, which can be abstracted across the neocortex and a wide range of neuronal phenotypes.
