## Supplemental Tables for "Multi-Tissue Neocortical Transcriptome-Wide Association Study Implicates 8 Genes Across 6 Genomic Loci in Alzheimer’s Disease"

### Sheet: Table S1
RNA-Sequencing Covariates
Covariate	ROSMAP	Mayo	MSBB
Batch/FLOWCELL	Yes	Yes	Yes
Sex	Yes	Yes	Yes
Diagnosis	Yes	Yes	Yes
Age At Death	Yes	Yes	Yes
PMI	Yes	Yes	Yes
RIN/RINcontinuous	Yes	Yes	Yes
PCT_Intronic_Bases	No	Yes	Yes
PCT_Intergenic_Bases	Yes	Yes	Yes
PCT_Coding_Bases	Yes	Yes	Yes
Race	No	No	Yes
PCT_PF_Reads_Aligned	No	No	Yes
Source	No	Yes	No
Covariates identified for regression and normalization within the ROSMAP, Mayo, and MSBB training RNA-Seq dataset.

### Sheet: Table S2
CMC RNA-Sequencing Covariates
Covariate	DLPFC
IntronicRate	No
RIN	Yes
ExpProfEfficiency	No
Age_of_Death	Yes
IntragenicRate	Yes
FlowcellBatch	Yes
PMI	Yes
Institution	Yes
EV.1	Yes
Reported_Gender	Yes
GenesDetected	Yes
AlignmentRate	Yes
EV.4	Yes
Covariates identified for regression and normalization within the CMC validation RNA-Seq dataset.

### Sheet: Table S3
Summary-Mendelian Randomization
Gene	Pass JCP	SMR P-Value	FDR SMR P-Value
PVR	No	7.46e-09	1.41e-07
MTCH2	Yes	3.91e-07	3.71e-06
MADD	Yes	7.68e-06	4.86e-05
C1QTNF4	No	2.4e-05	0.000114
EED	Yes	7.81e-05	0.000279
KNOP1	Yes	8.82e-05	0.000279
CD2AP	Yes	0.00011	0.000299
POLR2E	Yes	0.000126	0.000299
APOC1	Yes	0.00018	0.00038
CLPTM1	Yes	0.00152	0.00289
NUP160	No	0.00182	0.00296
TREM2	Yes	0.00187	0.00296
CEACAM19	Yes	0.00765	0.0112
ZNF660	Yes	0.018	0.0244
PVRL2	No	0.0203	0.0257
PTPRJ	No	0.0276	0.035
TMEM223	No	0.0338	0.0401
POLR2G	Yes	0.0497	0.0555
Summary Mendelian Randomization (SMR) results for all nominally significant TWAS gene associations to AD. Those Jointly Significant are denoted in green while black denotes marginally associated genes. FDR SMR P-values were calculated accounting for all 18 tests.

### Sheet: Table S4
Patient Training Sample Breakdown
	Mayo (TCX)			Rosmap (DLPFC)			MSBB (PHG,STG,IFG,FP)
Induviduals (Genotype Profiles)	Females	Males		Females	Males		Females	Males
	N = 131	N = 117		N = 308	N = 173		N = 41	N = 20
RNA-Seq Tissue Profiles, n, (%)
TCX	131 (100.0)	117 (100.0)		NA	NA		NA	NA
DLPFC	NA	NA		308 (100.0)	173 (100.0)		NA	NA
PHG	NA	NA		NA	NA		23 (20.9)	11 (22.4)
STG	NA	NA		NA	NA		23 (20.9)	11 (22.4)
IFG	NA	NA		NA	NA		28 (25.5)	13 (26.5)
FP	NA	NA		NA	NA		36 (32.7)	14 (28.6)
Combined Diagnosis, n (%)
Control	34 (26.0)	33 (28.2)		38 (12.3)	29 (16.8)		12 (29.3)	4 (20.0)
AD	48 (36.6)	30 (25.6)		83 (26.9)	32 (18.5)		21 (52.2)	12 (60.0)
Other	NA	NA		187 (60.7)	112 (64.7)		8 (19.5)	4 (20.0)
Path. Aging	17 (13.0)	12 (10.3)		NA	NA		NA	NA
PSP	32 (24.2)	42 (35.9)		NA	NA		NA	NA
Age of death, mean (sd)	81.7 (8.2)	79.1 (8.4)		89.9 (6.4)	86.6 (6.4)		85.7 (9.5)	76.1 (9.3)
Braak stage, n (%)
0	1 (0.8)	4 (3.4)		1 (0.3)	2 (1.2)		1 (2.4)	0 (0.0)
0.5-2	29 (22.1)	20 (17.1)		36 (11.7)	43 (24.8)		14 (34.1)	5 (25.0)
2.5-4	18 (13.7)	27 (23.1)		192 (62.3)	99 (57.2)		6 (14.6)	4 (20.0)
4.5-6	48 (36.6)	30 (25.6)		79 (25.6)	29 (16.8)		20 (48.8)	11 (55.0)
Missing	35 (26.7)	36 (30.8)		NA	NA		NA	NA
CERAD score, n (%)
1	NA	NA		98 (31.8)	41 (23.7)		12 (29.3)	5 (25.0)
2	.	.		106 (34.4)	62 (35.8)		22 (53.6)	13 (65.0)
3	.	.		33 (10.7)	18 (10.4)		3 (7.3)	0 (0.0)
4	.	.		71 (23.1)	52 (30.1)		4 (9.8)	2 (10.0)
Cognitive diagnostic category, n (%)
1	NA	NA		96 (31.2)	63 (36.4)	CDR <1	15 (36.6)	6 (30.0)
2	.	.		80 (26.0)	38 (22.0)	1	6 (14.6)	1 (5.0)
3	.	.		4 (1.3)	5 (2.9)	2	3 (7.3)	4 (20.0)
4	.	.		114 (37.0)	49 (28.3)	3	10 (24.4)	2 (10.0)
5	.	.		10 (3.2)	12 (6.9)	4	2 (4.9)	1 (5.0)
6	.	.		4 (1.3)	6 (3.5)	5	5 (12.2)	6 (30.0)
Thal amyloid stage
0	21 (16.0)	18 (15.4)		NA	NA		NA	NA
1-2	12 (9.2)	17 (14.5)		.	.		.	.
3	6 (4.6)	9 (7.7)		.	.		.	.
4-6	35 (26.7)	16 (13.7)		.	.		.	.
Missing	57 (43.5)	57 (48.7)		.	.		.	.
APOE4 status, N Alleles (%)
0	89 (67.9)	90 (76.9)		228 (74.0)	120 (69.4)		35 (85.4)	14 (70.0)
1	36 (27.5)	25 (21.4)		77 (25.0)	50 (28.9)		5 (12.2)	6 (30.0)
2	6 (4.6)	2 (1.7)		3 (1.0)	3 (1.7)		1 (2.4)	0 (0.0)
NA	NA	NA		NA	NA		NA	NA
RIN, median (min, max)	8.3 (5.2, 10.0)	8.3 (5.3, 10.0)		7.1 (5, 9.9)	7.2 (5, 9.1)		6.5 (5.0, 8.1)	6.2 (5.1, 9.9)
Breakdown of samples by cohort and region for individuals and RAN-Seq profiles in the CEU ancestrally matched TWAS weight training data set

### Sheet: Table S5
Case and Control Designations Across study
Cohort	Measure	Cases	Controls
ROSMAP	BRAAK	> 3	< 4
	CERAD	< 3	> 2
	cogdx	4	1
MSBB	BRAAK	> 3	< 4
	CERAD	< 3	> 2
	CDR	> 0.5	< 1
Mayo	BRAAK	> 3	< 4
Case versus control neuropath conditions by cohort. All indicated conditions were required to be met for an individual of a given cohort.
